# Characterisation of an *Escherichia coli* line that completely lacks ribonucleotide reduction yields insights into the evolution of obligate intracellularity

**DOI:** 10.1101/2022.09.28.509999

**Authors:** Samantha D. M. Arras, Nellie Sibaeva, Ryan J. Catchpole, Nobuyuki Horinouchi, Dayong Si, Alannah M. Rickerby, Kengo Deguchi, Makoto Hibi, Koichi Tanaka, Michiki Takeuchi, Jun Ogawa, Anthony M. Poole

**Author notes:** RJC: Department of Biochemistry and Molecular Biology, University of Georgia, Athens, GA, USA NH: Amano Enzyme Inc., Nagoya, Aichi, Japan DS: State Key Laboratory of Animal Nutrition, Laboratory of Feed Biotechnology, College of Animal Science and Technology, China Agricultural University, Beijing, China MH: Department of Biotechnology, Biotechnology Research Center, Toyama Prefectural University, Toyama, Japan KT: Department of Nutritional Science, Okayama Prefectural University, Soja, Okayama, Japan MT: Industrial Microbiology, Graduate School of Agriculture, Kyoto University, Kyoto, Japan.

## Abstract

All life requires ribonucleotide reduction for *de novo* synthesis of deoxyribonucleotides. A handful of obligate intracellular species are known to lack ribonucleotide reduction and are instead dependent on their host for deoxyribonucleotide synthesis. As ribonucleotide reduction has on occasion been lost in obligate intracellular parasites and endosymbionts, we reasoned that it should in principle be possible to knock this process out entirely under conditions where deoxyribonucleotides are present in the growth media. We report here the creation of a strain of *E. coli* where all three ribonucleotide reductase operons have been fully deleted. Our strain is able to grow in the presence of deoxyribonucleosides and shows slowed but substantial growth. Under limiting deoxyribonucleoside levels, we observe a distinctive filamentous cell morphology, where cells grow but do not appear to divide regularly. Finally, we examined whether our lines are able to adapt to limited supplies of deoxyribonucleosides, as might occur in the evolutionary switch from *de novo* synthesis to dependence on host production during the evolution of parasitism or endosymbiosis. Over the course of an evolution experiment, we observe a 25-fold reduction in the minimum concentration of exogenous deoxyribonucleosides necessary for growth. Genome analysis of replicate lines reveals that several lines carry mutations in *deoB* and *cdd. deoB* codes for phosphopentomutase, a key part of the deoxyriboaldolase pathway, which has been hypothesised as an alternative to ribonucleotide reduction for deoxyribonucleotide synthesis. Rather than synthesis via this pathway complementing the loss of ribonucleotide reduction, our experiments reveal that mutations appear that reduce or eliminate the capacity for this pathway to catabolise deoxyribonucleotides, thus preventing their loss via central metabolism. Mutational inactivation of both *deoB* and *cdd* is also observed in a number of obligate intracellular bacteria that have lost ribonucleotide reduction. We conclude that our experiments recapitulate key evolutionary steps in the adaptation to intracellular life without ribonucleotide reduction.
