## Supplementary Table 3 for "Characterisation of an *Escherichia coli* line that completely lacks ribonucleotide reduction yields insights into the evolution of obligate intracellularity"

### Sheet: Sheet1
Strain Name	Name	Minimum	Maximum	Length	# Intervals	Change	Polymorphism Type	Amino Acid Change	CDS	CDS Position	CDS Position Within Codon	Codon Change	gene	locus_tag	Protein Effect
deltaRNR	T	2279563	2279563	1	1	C -> T	SNP (transition)	E -> K	alpha-2-macroglobulin family protein CDS	1450	1	GAA -> AAA		ECB_RS11350	Substitution
deltaRNR	T	2260804	2260804	1	1	G -> T	SNP (transversion)	R -> S	apbE CDS	835	1	CGT -> AGT	apbE	ECB_RS11290	Substitution
deltaRNR	A	2057656	2057656	1	1	G -> A	SNP (transition)	R -> C	cpsB CDS	70	1	CGC -> TGC	cpsB	ECB_RS10360	Substitution
deltaRNR	A	2055029	2055029	1	1	G -> A	SNP (transition)		cpsG CDS	1068	3	TGC -> TGT	cpsG	ECB_RS10355	None
deltaRNR	T	2011943	2011943	1	1	C -> T	SNP (transition)	E -> K	dacD CDS	1048	1	GAA -> AAA	dacD	ECB_RS10160	Substitution
deltaRNR	G	1655813	1655813	1	1	T -> G	SNP (transversion)		DUF1471 domain-containing protein CDS	192	3	GGT -> GGG		ECB_RS08310	None
deltaRNR	A	30097	30097	1	1	C -> A	SNP (transversion)	P -> Q	fkpB CDS	200	2	CCA -> CAA	fkpB	ECB_RS00155	Substitution
deltaRNR	A	3874916	3874916	1	1	C -> A	SNP (transversion)		glmU CDS	651	3	CCG -> CCT	glmU	ECB_RS19105	None
deltaRNR	A	4035894	4035894	1	1	G -> A	SNP (transition)		glnA CDS	399	3	TTC -> TTT	glnA	ECB_RS19900	None
deltaRNR		1609479	1609479	1	1	(G)5 -> (G)4	Deletion (tandem repeat)		hypothetical protein CDS	26	2			ECB_RS08010	Frame Shift
deltaRNR	T	50259	50259	1	1	C -> T	SNP (transition)		MFS transporter CDS	258	3	TTC -> TTT		ECB_RS00255	None
deltaRNR	T	453854	453854	1	1	C -> T	SNP (transition)	A -> T	multidrug efflux RND transporter permease subunit CDS	2617	1	GCA -> ACA		ECB_RS02160	Substitution
deltaRNR	A	161770	161770	1	1	G -> A	SNP (transition)	R -> C	pcnB CDS	229	1	CGC -> TGC	pcnB	ECB_RS00740	Substitution
deltaRNR	T	1893321	1893321	1	1	C -> T	SNP (transition)	D -> N	prc CDS	73	1	GAT -> AAT	prc	ECB_RS09520	Substitution
deltaRNR	A	221514	221514	1	1	G -> A	SNP (transition)		proS CDS	103	1	CTG -> TTG	proS	ECB_RS01000	None
deltaRNR	T	2115783	2115782	0	1	(T)7 -> (T)8	Insertion (tandem repeat)		protein SERAC1 CDS	616	1			ECB_RS10595	Frame Shift
deltaRNR	A	252255	252255	1	1	C -> A	SNP (transversion)	F -> L	rayT CDS	48	3	TTC -> TTA	rayT	ECB_RS01175	Substitution
deltaRNR	T	3841196	3841196	1	1	G -> T	SNP (transversion)		recF CDS	387	3	CCC -> CCA	recF	ECB_RS18950	None
deltaRNR	T	894097	894097	1	1	A -> T	SNP (transversion)	L -> Q	terminase ATPase subunit family protein CDS	653	2	CTG -> CAG		ECB_RS04415	Substitution
deltaRNR	A	2069878	2069878	1	1	G -> A	SNP (transition)	P -> L	wza CDS	572	2	CCA -> CTA	wza	ECB_RS10425	Substitution
deltaRNR	A	92277	92277	1	1	G -> A	SNP (transition)
deltaRNR	T	2254687	2254687	1	1	C -> T	SNP (transition)
deltaRNR	A	3257214	3257214	1	1	G -> A	SNP (transition)
