## Supplementary Table 7 for "Characterisation of an *Escherichia coli* line that completely lacks ribonucleotide reduction yields insights into the evolution of obligate intracellularity"

### Sheet: All SNPs combined
Strain Name	Name	Minimum	Maximum	Length	# Intervals	Change	Polymorphism Type	Amino Acid Change	CDS	CDS Position	CDS Position Within Codon	Codon Change	gene	locus_tag	Protein Effect
RNR_250_T30_2	C	2879216	2879216	1	1	T -> C	SNP (transition)	D -> G	acetyl-CoA C-acetyltransferase CDS	998	2	GAT -> GGT		ECB_RS14235	Substitution	2
RNR_250_T30_5	G	2879399	2879399	1	1	A -> G	SNP (transition)	L -> P	acetyl-CoA C-acetyltransferase CDS	815	2	CTG -> CCG		ECB_RS14235	Substitution	2
RNR_250_T30_2		2278338	2278338	1	1	(T)7 -> (T)6	Deletion (tandem repeat)		alpha-2-macroglobulin family protein CDS	2675	2			ECB_RS11350	Frame Shift	2
RNR_250_T30_2	T	2279563	2279563	1	1	C -> T	SNP (transition)	E -> K	alpha-2-macroglobulin family protein CDS	1450	1	GAA -> AAA		ECB_RS11350	Substitution	2
RNR_250_T30_4	G	783264	783264	1	1	A -> G	SNP (transition)	K -> R	anion permease CDS	749	2	AAG -> AGG		ECB_RS03850	Substitution	2
RNR_250_T30_5	C	783548	783548	1	1	T -> C	SNP (transition)	F -> L	anion permease CDS	1033	1	TTC -> CTC		ECB_RS03850	Substitution	2
RNR_1000_T30_5	T	55628	55628	1	1	A -> T	SNP (transversion)		apaG CDS	174	3	CGT -> CGA	apaG	ECB_RS00280	None	2
RNR_1000_T30_5	G	55635	55635	1	1	T -> G	SNP (transversion)	N -> T	apaG CDS	167	2	AAT -> ACT	apaG	ECB_RS00280	Substitution	2
RNR_250_T30_1	G	4357274	4357274	1	1	A -> G	SNP (transition)	L -> P	blaEC CDS	382	1	TAC -> CAC	blaEC	ECB_RS21405	Substitution	2
RNR_250_T30_1		4357475	4357475	1	1		Deletion		blaEC CDS	181	1		blaEC	ECB_RS21405	Frame Shift	2
RNR_250_T30_5	C	4568666	4568666	1	1	T -> C	SNP (transition)	T -> A	btsT CDS	589	1	ACC -> GCC	btsT	ECB_RS22485	Substitution	2
RNR_250_T30_4	G	4569118	4569118	1	1	A -> G	SNP (transition)	V -> A	btsT CDS	137	2	GTG -> GCG	btsT	ECB_RS22485	Substitution	2
RNR_250_T30_3	G	185356	185356	1	1	A -> G	SNP (transition)	T -> A	cdaR CDS	52	1	ACC -> GCC	cdaR	ECB_RS00840	Substitution	2
RNR_1000_T30_4	G	186322	186322	1	1	A -> G	SNP (transition)	T -> A	cdaR CDS	1018	1	ACG -> GCG	cdaR	ECB_RS00840	Substitution	2
RNR_250_T30_5	T	2183352	2183352	1	1	G -> T	SNP (transversion)		cdd CDS	271	1		cdd	ECB_RS10920	Truncation	2
RNR_250_T30_5	G	2183737	2183737	1	1	A -> G	SNP (transition)	D -> G	cdd CDS	656	2	GAC -> GGC	cdd	ECB_RS10920	Substitution	2
RNR_250_T30_5	G	4624419	4624419	1	1	A -> G	SNP (transition)	S -> G	creB CDS	253	1	AGT -> GGT	creB	ECB_RS22785	Substitution	2
RNR_250_T30_3	G	4624755	4624755	1	1	A -> G	SNP (transition)	T -> A	creB CDS	589	1	ACC -> GCC	creB	ECB_RS22785	Substitution	2
RNR_250_T30_1		2471905	2471905	1	1	(C)3 -> (C)2	Deletion (tandem repeat)		cysP CDS	366	3		cysP	ECB_RS12260	Frame Shift	2
RNR_250_T30_4	G	2472073	2472073	1	1	A -> G	SNP (transition)		cysP CDS	198	3	CAT -> CAC	cysP	ECB_RS12260	None	2
RNR_250_T30_3	G	826481	826481	1	1	A -> G	SNP (transition)	M -> V	dinG CDS	787	1	ATG -> GTG	dinG	ECB_RS04085	Substitution	2
RNR_250_T30_4	G	826892	826892	1	1	A -> G	SNP (transition)	S -> G	dinG CDS	1198	1	AGC -> GGC	dinG	ECB_RS04085	Substitution	2
RNR_250_T30_3		287520	287520	1	1	#NAME?	Deletion		fdeC CDS	2984	2		fdeC	ECB_RS01355	Frame Shift	2
RNR_250_T30_5	G	288764	288764	1	1	A -> G	SNP (transition)	T -> A	fdeC CDS	4228	1	ACT -> GCT	fdeC	ECB_RS01355	Substitution	2
RNR_250_T30_3	G	2932032	2932032	1	1	A -> G	SNP (transition)	V -> A	gcvP CDS	2762	2	GTA -> GCA	gcvP	ECB_RS14465	Substitution	2
RNR_250_T30_5	C	2932234	2932234	1	1	T -> C	SNP (transition)	T -> A	gcvP CDS	2560	1	ACG -> GCG	gcvP	ECB_RS14465	Substitution	2
RNR_250_T30_2	G	1849062	1849061	0	1	(G)6 -> (G)7	Insertion (tandem repeat)		GGDEF domain-containing protein CDS	1449	3			ECB_RS09255	Frame Shift	2
RNR_250_T30_4	C	1849068	1849068	1	1	A -> C	SNP (transversion)	K -> N	GGDEF domain-containing protein CDS	1455	3	AAA -> AAC		ECB_RS09255	Substitution	2
RNR_250_T30_3	G	289312	289312	1	1	A -> G	SNP (transition)	V -> A	helix-turn-helix domain-containing protein CDS	473	2	GTC -> GCC		ECB_RS01360	Substitution	2
RNR_250_T30_3	G	289552	289552	1	1	A -> G	SNP (transition)	L -> P	helix-turn-helix domain-containing protein CDS	233	2	CTC -> CCC		ECB_RS01360	Substitution	2
RNR_250_T30_4	G	708003	708003	1	1	A -> G	SNP (transition)	F -> L	kdpB CDS	1129	1	TTT -> CTT	kdpB	ECB_RS03450	Substitution	2
RNR_250_T30_4	G	708019	708019	1	1	A -> G	SNP (transition)		kdpB CDS	1113	3	CAT -> CAC	kdpB	ECB_RS03450	None	2
RNR_1000_T30_5	T	3346299	3346299	1	1	G -> T	SNP (transversion)	V -> L	membrane protein CDS	19	1	GTG -> TTG		ECB_RS16515	Substitution	2
RNR_1000_T30_4	T	3346423	3346423	1	1	G -> T	SNP (transversion)	W -> L	membrane protein CDS	143	2	TGG -> TTG		ECB_RS16515	Substitution	2
RNR_1000_T30_3	T	3708032	3708032	1	1	G -> T	SNP (transversion)	Q -> H	mtlA CDS	1059	3	CAG -> CAT	mtlA	ECB_RS18295	Substitution	2
RNR_1000_T30_4	T	3708032	3708032	1	1	G -> T	SNP (transversion)	Q -> H	mtlA CDS	1059	3	CAG -> CAT	mtlA	ECB_RS18295	Substitution	2
RNR_250_T30_5	C	682350	682350	1	1	T -> C	SNP (transition)		nagD CDS	72	3	GCA -> GCG	nagD	ECB_RS03325	None	2
RNR_250_T30_4	G	682353	682353	1	1	A -> G	SNP (transition)		nagD CDS	69	3	GGT -> GGC	nagD	ECB_RS03325	None	2
RNR_250_T30_5	G	1467211	1467211	1	1	A -> G	SNP (transition)	S -> G	opgD CDS	247	1	AGT -> GGT	opgD	ECB_RS07325	Substitution	2
RNR_250_T30_3	G	1468535	1468534	0	1	(G)5 -> (G)6	Insertion (tandem repeat)		opgD CDS	1571	2		opgD	ECB_RS07325	Frame Shift	2
RNR_250_T30_2	C	2565872	2565872	1	1	T -> C	SNP (transition)	D -> G	pbpC CDS	2273	2	GAC -> GGC	pbpC	ECB_RS12705	Substitution	2
RNR_250_T30_4	T	2567195	2567195	1	1	A -> T	SNP (transversion)	V -> E	pbpC CDS	950	2	GTG -> GAG	pbpC	ECB_RS12705	Substitution	2
RNR_1000_T30_3	A	4388914	4388914	1	1	C -> A	SNP (transversion)		PspA/IM30 family protein CDS	207	3	CGC -> CGA		ECB_RS21555	None	2
RNR_1000_T30_4	A	4388914	4388914	1	1	C -> A	SNP (transversion)		PspA/IM30 family protein CDS	207	3	CGC -> CGA		ECB_RS21555	None	2
RNR_250_T30_4	G	2462914	2462914	1	1	A -> G	SNP (transition)		ptsI CDS	123	3	GAA -> GAG	ptsI	ECB_RS12215	None	2
RNR_250_T30_5	C	2463258	2463258	1	1	T -> C	SNP (transition)	V -> A	ptsI CDS	467	2	GTC -> GCC	ptsI	ECB_RS12215	Substitution	2
RNR_250_T30_2	C	2856995	2856995	1	1	T -> C	SNP (transition)	E -> G	recC CDS	53	2	GAG -> GGG	recC	ECB_RS14115	Substitution	2
RNR_250_T30_3	G	2857021	2857021	1	1	A -> G	SNP (transition)		recC CDS	27	3	CGT -> CGC	recC	ECB_RS14115	None	2
RNR_250_T30_4	G	541159	541159	1	1	A -> G	SNP (transition)	D -> G	recombinase family protein CDS	368	2	GAC -> GGC		ECB_RS02580	Substitution	2
RNR_250_T30_4	G	541224	541224	1	1	A -> G	SNP (transition)	S -> G	recombinase family protein CDS	433	1	AGC -> GGC		ECB_RS02580	Substitution	2
RNR_250_T30_4	G	466763	466763	1	1	A -> G	SNP (transition)	T -> A	recR CDS	292	1	ACG -> GCG	recR	ECB_RS02215	Substitution	2
RNR_250_T30_4	G	466858	466858	1	1	A -> G	SNP (transition)		recR CDS	387	3	GAA -> GAG	recR	ECB_RS02215	None	2
RNR_250_T30_3	G	2946617	2946617	1	1	A -> G	SNP (transition)	E -> G	scpA CDS	17	2	GAG -> GGG	scpA	ECB_RS14530	Substitution	2
RNR_250_T30_3	C	2947747	2947747	1	1	T -> C	SNP (transition)	S -> P	scpA CDS	1147	1	TCA -> CCA	scpA	ECB_RS14530	Substitution	2
RNR_250_T30_3	G	2890123	2890123	1	1	A -> G	SNP (transition)		sigma-54-dependent transcriptional regulator CDS	1419	3	ATT -> ATC		ECB_RS14290	None	2
RNR_250_T30_3	G	2890486	2890486	1	1	A -> G	SNP (transition)		sigma-54-dependent transcriptional regulator CDS	1056	3	GCT -> GCC		ECB_RS14290	None	2
RNR_250_T30_3	G	444465	444465	1	1	A -> G	SNP (transition)	E -> G	SmdB family multidrug efflux ABC transporter permease/ATP-binding protein CDS	1763	2	GAG -> GGG		ECB_RS02100	Substitution	2
RNR_250_T30_3	G	444476	444476	1	1	A -> G	SNP (transition)	S -> G	SmdB family multidrug efflux ABC transporter permease/ATP-binding protein CDS	1774	1	AGC -> GGC		ECB_RS02100	Substitution	2
RNR_250_T30_5	G	2514711	2514711	1	1	A -> G	SNP (transition)		tmcA CDS	1977	3	CGT -> CGC	tmcA	ECB_RS12470	None	2
RNR_250_T30_4	G	2514956	2514956	1	1	A -> G	SNP (transition)	W -> R	tmcA CDS	1732	1	TGG -> CGG	tmcA	ECB_RS12470	Substitution	2
RNR_250_T30_4	G	677387	677387	1	1	A -> G	SNP (transition)		ubiF CDS	192	3	AAA -> AAG	ubiF	ECB_RS03280	None	2
RNR_250_T30_5	A	678239	678239	1	1	T -> A	SNP (transversion)		ubiF CDS	1044	3	GGT -> GGA	ubiF	ECB_RS03280	None	2
RNR_250_T30_5	G	244014	244014	1	1	A -> G	SNP (transition)		yafV CDS	747	3	GAT -> GAC	yafV	ECB_RS01130	None	2
RNR_250_T30_3	G	244031	244031	1	1	A -> G	SNP (transition)	F -> L	yafV CDS	730	1	TTT -> CTT	yafV	ECB_RS01130	Substitution	2
RNR_250_T30_4	G	2569546	2569546	1	1	A -> G	SNP (transition)		yfhM CDS	3561	3	TGT -> TGC	yfhM	ECB_RS12710	None	2
RNR_250_T30_4	G	2571591	2571591	1	1	A -> G	SNP (transition)	F -> L	yfhM CDS	1516	1	TTC -> CTC	yfhM	ECB_RS12710	Substitution	2
RNR_250_T30_5	G	2902258	2902258	1	1	A -> G	SNP (transition)	M -> V	ygfK CDS	445	1	ATG -> GTG	ygfK	ECB_RS14335	Substitution	2
RNR_250_T30_5	C	2902908	2902908	1	1	T -> C	SNP (transition)		ygfK CDS	1095	3	GGT -> GGC	ygfK	ECB_RS14335	None	2
Rel606_250_T30_2	A	3163647	3163647	1	1	G -> A	SNP (transition)	R -> H	ygjK CDS	1943	2	CGC -> CAC	ygjK	ECB_RS15595	Substitution	2
RNR_1000_T30_2	T	3163863	3163863	1	1	A -> T	SNP (transversion)	E -> V	ygjK CDS	2159	2	GAG -> GTG	ygjK	ECB_RS15595	Substitution	2
RNR_1000_T30_3	T	3816209	3816209	1	1	G -> T	SNP (transversion)		YidH family protein CDS	30	3	CCC -> CCA		ECB_RS18825	None	2
RNR_1000_T30_4	T	3816209	3816209	1	1	G -> T	SNP (transversion)		YidH family protein CDS	30	3	CCC -> CCA		ECB_RS18825	None	2
RNR_250_T30_5	C	4606204	4606204	1	1	T -> C	SNP (transition)		YjjI family glycine radical enzyme CDS	96	3	GCA -> GCG		ECB_RS22685	None	2
RNR_250_T30_5	G	4606291	4606291	1	1	A -> G	SNP (transition)		YjjI family glycine radical enzyme CDS	9	3	ACT -> ACC		ECB_RS22685	None	2
Rel606_1000_T30_3	A	1002939	1002939	1	1	C -> A	SNP (transversion)									2
Rel606_250_T30_1	A	1002939	1002939	1	1	C -> A	SNP (transversion)									2
RNR_250_T30_5	G	202150	202150	1	1	A -> G	SNP (transition)	T -> A	bamA CDS	1381	1	ACC -> GCC	bamA	ECB_RS00910	Substitution	3
RNR_250_T30_5	C	202273	202273	1	1	T -> C	SNP (transition)	S -> P	bamA CDS	1504	1	TCC -> CCC	bamA	ECB_RS00910	Substitution	3
RNR_250_T30_3	G	202608	202608	1	1	A -> G	SNP (transition)		bamA CDS	1839	3	TTA -> TTG	bamA	ECB_RS00910	None	3
RNR_250_T30_3	G	690538	690538	1	1	A -> G	SNP (transition)	D -> G	chiP CDS	110	2	GAC -> GGC	chiP	ECB_RS03355	Substitution	3
RNR_250_T30_4	G	690581	690581	1	1	A -> G	SNP (transition)		chiP CDS	153	3	GAA -> GAG	chiP	ECB_RS03355	None	3
RNR_250_T30_3	G	691423	691423	1	1	A -> G	SNP (transition)	Y -> C	chiP CDS	995	2	TAC -> TGC	chiP	ECB_RS03355	Substitution	3
RNR_1000_T30_5	G	648982	648982	1	1	A -> G	SNP (transition)	I -> T	mrdA CDS	1820	2	ATC -> ACC	mrdA	ECB_RS03145	Substitution	3
RNR_1000_T30_5	T	649655	649655	1	1	A -> T	SNP (transversion)	S -> T	mrdA CDS	1147	1	TCG -> ACG	mrdA	ECB_RS03145	Substitution	3
RNR_250_T30_5	C	650146	650146	1	1	T -> C	SNP (transition)	H -> R	mrdA CDS	656	2	CAC -> CGC	mrdA	ECB_RS03145	Substitution	3
RNR_1000_T30_3	A	3328249	3328249	1	1	C -> A	SNP (transversion)	G -> C	mreB CDS	730	1	GGT -> TGT	mreB	ECB_RS16420	Substitution	3
RNR_1000_T30_4	A	3328249	3328249	1	1	C -> A	SNP (transversion)	G -> C	mreB CDS	730	1	GGT -> TGT	mreB	ECB_RS16420	Substitution	3
RNR_1000_T30_2	T	3328791	3328791	1	1	A -> T	SNP (transversion)	L -> Q	mreB CDS	188	2	CTG -> CAG	mreB	ECB_RS16420	Substitution	3
RNR_250_T30_5	C	703982	703981	0	1	(C)5 -> (C)6	Insertion (tandem repeat)		kdbD CDS	2529	3		kdbD	ECB_RS03440	Frame Shift	9
Rel606_1000_T30_2	C	705130	705130	1	1	A -> C	SNP (transversion)	D -> E	kdbD CDS	1380	3	GAT -> GAG	kdbD	ECB_RS03440	Substitution	9
Rel606_250_T30_1	T	705130	705130	1	1	A -> T	SNP (transversion)	D -> E	kdbD CDS	1380	3	GAT -> GAA	kdbD	ECB_RS03440	Substitution	9
RNR_1000_T30_5	G	705131	705131	1	1	T -> G	SNP (transversion)	D -> A	kdbD CDS	1379	2	GAT -> GCT	kdbD	ECB_RS03440	Substitution	9
RNR_1000_T30_4	G	705143	705143	1	1	A -> G	SNP (transition)	V -> A	kdbD CDS	1367	2	GTG -> GCG	kdbD	ECB_RS03440	Substitution	9
Rel606_250_T30_2	T	705144	705144	1	1	C -> T	SNP (transition)	V -> M	kdbD CDS	1366	1	GTG -> ATG	kdbD	ECB_RS03440	Substitution	9
Rel606_250_T30_3	T	705144	705144	1	1	C -> T	SNP (transition)	V -> M	kdbD CDS	1366	1	GTG -> ATG	kdbD	ECB_RS03440	Substitution	9
RNR_250_T30_4	G	706049	706049	1	1	A -> G	SNP (transition)	V -> A	kdbD CDS	461	2	GTC -> GCC	kdbD	ECB_RS03440	Substitution	9
RNR_250_T30_3	G	706156	706156	1	1	A -> G	SNP (transition)		kdbD CDS	354	3	GGT -> GGC	kdbD	ECB_RS03440	None	9

### Sheet: In WT only
Strain Name	Name	Minimum	Maximum	Length	# Intervals	Change	Polymorphism Type	Amino Acid Change	CDS	CDS Position	CDS Position Within Codon	Codon Change	gene	locus_tag	Protein Effect
Rel606_1000_T30_3	A	1002939	1002939	1	1	C -> A	SNP (transversion)									2
Rel606_250_T30_1	A	1002939	1002939	1	1	C -> A	SNP (transversion)									2

### Sheet: Present in both WT and mutant
Strain Name	Name	Minimum	Maximum	Length	# Intervals	Change	Polymorphism Type	Amino Acid Change	CDS	CDS Position	CDS Position Within Codon	Codon Change	gene	locus_tag	Protein Effect
Rel606_250_T30_2	A	3163647	3163647	1	1	G -> A	SNP (transition)	R -> H	ygjK CDS	1943	2	CGC -> CAC	ygjK	ECB_RS15595	Substitution	2
RNR_1000_T30_2	T	3163863	3163863	1	1	A -> T	SNP (transversion)	E -> V	ygjK CDS	2159	2	GAG -> GTG	ygjK	ECB_RS15595	Substitution	2
RNR_250_T30_5	C	703982	703981	0	1	(C)5 -> (C)6	Insertion (tandem repeat)		kdbD CDS	2529	3		kdbD	ECB_RS03440	Frame Shift	9
Rel606_1000_T30_2	C	705130	705130	1	1	A -> C	SNP (transversion)	D -> E	kdbD CDS	1380	3	GAT -> GAG	kdbD	ECB_RS03440	Substitution	9
Rel606_250_T30_1	T	705130	705130	1	1	A -> T	SNP (transversion)	D -> E	kdbD CDS	1380	3	GAT -> GAA	kdbD	ECB_RS03440	Substitution	9
RNR_1000_T30_5	G	705131	705131	1	1	T -> G	SNP (transversion)	D -> A	kdbD CDS	1379	2	GAT -> GCT	kdbD	ECB_RS03440	Substitution	9
RNR_1000_T30_4	G	705143	705143	1	1	A -> G	SNP (transition)	V -> A	kdbD CDS	1367	2	GTG -> GCG	kdbD	ECB_RS03440	Substitution	9
Rel606_250_T30_2	T	705144	705144	1	1	C -> T	SNP (transition)	V -> M	kdbD CDS	1366	1	GTG -> ATG	kdbD	ECB_RS03440	Substitution	9
Rel606_250_T30_3	T	705144	705144	1	1	C -> T	SNP (transition)	V -> M	kdbD CDS	1366	1	GTG -> ATG	kdbD	ECB_RS03440	Substitution	9
RNR_250_T30_4	G	706049	706049	1	1	A -> G	SNP (transition)	V -> A	kdbD CDS	461	2	GTC -> GCC	kdbD	ECB_RS03440	Substitution	9
RNR_250_T30_3	G	706156	706156	1	1	A -> G	SNP (transition)		kdbD CDS	354	3	GGT -> GGC	kdbD	ECB_RS03440	None	9

### Sheet: in both 1000 and 250 ug
Strain Name	Name	Minimum	Maximum	Length	# Intervals	Change	Polymorphism Type	Amino Acid Change	CDS	CDS Position	CDS Position Within Codon	Codon Change	gene	locus_tag	Protein Effect
RNR_1000_T30_5	G	648982	648982	1	1	A -> G	SNP (transition)	I -> T	mrdA CDS	1820	2	ATC -> ACC	mrdA	ECB_RS03145	Substitution	3
RNR_1000_T30_5	T	649655	649655	1	1	A -> T	SNP (transversion)	S -> T	mrdA CDS	1147	1	TCG -> ACG	mrdA	ECB_RS03145	Substitution	3
RNR_250_T30_5	C	650146	650146	1	1	T -> C	SNP (transition)	H -> R	mrdA CDS	656	2	CAC -> CGC	mrdA	ECB_RS03145	Substitution	3

### Sheet: in 1000ug only
Strain Name	Name	Minimum	Maximum	Length	# Intervals	Change	Polymorphism Type	Amino Acid Change	CDS	CDS Position	CDS Position Within Codon	Codon Change	gene	locus_tag	Protein Effect
RNR_1000_T30_5	T	55628	55628	1	1	A -> T	SNP (transversion)		apaG CDS	174	3	CGT -> CGA	apaG	ECB_RS00280	None	2
RNR_1000_T30_5	G	55635	55635	1	1	T -> G	SNP (transversion)	N -> T	apaG CDS	167	2	AAT -> ACT	apaG	ECB_RS00280	Substitution	2
RNR_1000_T30_5	T	3346299	3346299	1	1	G -> T	SNP (transversion)	V -> L	membrane protein CDS	19	1	GTG -> TTG		ECB_RS16515	Substitution	2
RNR_1000_T30_4	T	3346423	3346423	1	1	G -> T	SNP (transversion)	W -> L	membrane protein CDS	143	2	TGG -> TTG		ECB_RS16515	Substitution	2
RNR_1000_T30_3	T	3708032	3708032	1	1	G -> T	SNP (transversion)	Q -> H	mtlA CDS	1059	3	CAG -> CAT	mtlA	ECB_RS18295	Substitution	2
RNR_1000_T30_4	T	3708032	3708032	1	1	G -> T	SNP (transversion)	Q -> H	mtlA CDS	1059	3	CAG -> CAT	mtlA	ECB_RS18295	Substitution	2
RNR_1000_T30_3	A	4388914	4388914	1	1	C -> A	SNP (transversion)		PspA/IM30 family protein CDS	207	3	CGC -> CGA		ECB_RS21555	None	2
RNR_1000_T30_4	A	4388914	4388914	1	1	C -> A	SNP (transversion)		PspA/IM30 family protein CDS	207	3	CGC -> CGA		ECB_RS21555	None	2
RNR_1000_T30_3	T	3816209	3816209	1	1	G -> T	SNP (transversion)		YidH family protein CDS	30	3	CCC -> CCA		ECB_RS18825	None	2
RNR_1000_T30_4	T	3816209	3816209	1	1	G -> T	SNP (transversion)		YidH family protein CDS	30	3	CCC -> CCA		ECB_RS18825	None	2
RNR_1000_T30_3	A	3328249	3328249	1	1	C -> A	SNP (transversion)	G -> C	mreB CDS	730	1	GGT -> TGT	mreB	ECB_RS16420	Substitution	3
RNR_1000_T30_4	A	3328249	3328249	1	1	C -> A	SNP (transversion)	G -> C	mreB CDS	730	1	GGT -> TGT	mreB	ECB_RS16420	Substitution	3
RNR_1000_T30_2	T	3328791	3328791	1	1	A -> T	SNP (transversion)	L -> Q	mreB CDS	188	2	CTG -> CAG	mreB	ECB_RS16420	Substitution	3

### Sheet: in 250 ug only
Strain Name	Name	Minimum	Maximum	Length	# Intervals	Change	Polymorphism Type	Amino Acid Change	CDS	CDS Position	CDS Position Within Codon	Codon Change	gene	locus_tag	Protein Effect
RNR_250_T30_2	C	2879216	2879216	1	1	T -> C	SNP (transition)	D -> G	acetyl-CoA C-acetyltransferase CDS	998	2	GAT -> GGT		ECB_RS14235	Substitution	2
RNR_250_T30_5	G	2879399	2879399	1	1	A -> G	SNP (transition)	L -> P	acetyl-CoA C-acetyltransferase CDS	815	2	CTG -> CCG		ECB_RS14235	Substitution	2
RNR_250_T30_2		2278338	2278338	1	1	(T)7 -> (T)6	Deletion (tandem repeat)		alpha-2-macroglobulin family protein CDS	2675	2			ECB_RS11350	Frame Shift	2
RNR_250_T30_2	T	2279563	2279563	1	1	C -> T	SNP (transition)	E -> K	alpha-2-macroglobulin family protein CDS	1450	1	GAA -> AAA		ECB_RS11350	Substitution	2
RNR_250_T30_4	G	783264	783264	1	1	A -> G	SNP (transition)	K -> R	anion permease CDS	749	2	AAG -> AGG		ECB_RS03850	Substitution	2
RNR_250_T30_5	C	783548	783548	1	1	T -> C	SNP (transition)	F -> L	anion permease CDS	1033	1	TTC -> CTC		ECB_RS03850	Substitution	2
RNR_250_T30_1	G	4357274	4357274	1	1	A -> G	SNP (transition)	L -> P	blaEC CDS	382	1	TAC -> CAC	blaEC	ECB_RS21405	Substitution	2
RNR_250_T30_1		4357475	4357475	1	1		Deletion		blaEC CDS	181	1		blaEC	ECB_RS21405	Frame Shift	2
RNR_250_T30_5	C	4568666	4568666	1	1	T -> C	SNP (transition)	T -> A	btsT CDS	589	1	ACC -> GCC	btsT	ECB_RS22485	Substitution	2
RNR_250_T30_4	G	4569118	4569118	1	1	A -> G	SNP (transition)	V -> A	btsT CDS	137	2	GTG -> GCG	btsT	ECB_RS22485	Substitution	2
RNR_250_T30_3	G	185356	185356	1	1	A -> G	SNP (transition)	T -> A	cdaR CDS	52	1	ACC -> GCC	cdaR	ECB_RS00840	Substitution	2
RNR_1000_T30_4	G	186322	186322	1	1	A -> G	SNP (transition)	T -> A	cdaR CDS	1018	1	ACG -> GCG	cdaR	ECB_RS00840	Substitution	2
RNR_250_T30_5	T	2183352	2183352	1	1	G -> T	SNP (transversion)		cdd CDS	271	1		cdd	ECB_RS10920	Truncation	2
RNR_250_T30_5	G	2183737	2183737	1	1	A -> G	SNP (transition)	D -> G	cdd CDS	656	2	GAC -> GGC	cdd	ECB_RS10920	Substitution	2
RNR_250_T30_5	G	4624419	4624419	1	1	A -> G	SNP (transition)	S -> G	creB CDS	253	1	AGT -> GGT	creB	ECB_RS22785	Substitution	2
RNR_250_T30_3	G	4624755	4624755	1	1	A -> G	SNP (transition)	T -> A	creB CDS	589	1	ACC -> GCC	creB	ECB_RS22785	Substitution	2
RNR_250_T30_1		2471905	2471905	1	1	(C)3 -> (C)2	Deletion (tandem repeat)		cysP CDS	366	3		cysP	ECB_RS12260	Frame Shift	2
RNR_250_T30_4	G	2472073	2472073	1	1	A -> G	SNP (transition)		cysP CDS	198	3	CAT -> CAC	cysP	ECB_RS12260	None	2
RNR_250_T30_3	G	826481	826481	1	1	A -> G	SNP (transition)	M -> V	dinG CDS	787	1	ATG -> GTG	dinG	ECB_RS04085	Substitution	2
RNR_250_T30_4	G	826892	826892	1	1	A -> G	SNP (transition)	S -> G	dinG CDS	1198	1	AGC -> GGC	dinG	ECB_RS04085	Substitution	2
RNR_250_T30_3		287520	287520	1	1	#NAME?	Deletion		fdeC CDS	2984	2		fdeC	ECB_RS01355	Frame Shift	2
RNR_250_T30_5	G	288764	288764	1	1	A -> G	SNP (transition)	T -> A	fdeC CDS	4228	1	ACT -> GCT	fdeC	ECB_RS01355	Substitution	2
RNR_250_T30_3	G	2932032	2932032	1	1	A -> G	SNP (transition)	V -> A	gcvP CDS	2762	2	GTA -> GCA	gcvP	ECB_RS14465	Substitution	2
RNR_250_T30_5	C	2932234	2932234	1	1	T -> C	SNP (transition)	T -> A	gcvP CDS	2560	1	ACG -> GCG	gcvP	ECB_RS14465	Substitution	2
RNR_250_T30_2	G	1849062	1849061	0	1	(G)6 -> (G)7	Insertion (tandem repeat)		GGDEF domain-containing protein CDS	1449	3			ECB_RS09255	Frame Shift	2
RNR_250_T30_4	C	1849068	1849068	1	1	A -> C	SNP (transversion)	K -> N	GGDEF domain-containing protein CDS	1455	3	AAA -> AAC		ECB_RS09255	Substitution	2
RNR_250_T30_3	G	289312	289312	1	1	A -> G	SNP (transition)	V -> A	helix-turn-helix domain-containing protein CDS	473	2	GTC -> GCC		ECB_RS01360	Substitution	2
RNR_250_T30_3	G	289552	289552	1	1	A -> G	SNP (transition)	L -> P	helix-turn-helix domain-containing protein CDS	233	2	CTC -> CCC		ECB_RS01360	Substitution	2
RNR_250_T30_4	G	708003	708003	1	1	A -> G	SNP (transition)	F -> L	kdpB CDS	1129	1	TTT -> CTT	kdpB	ECB_RS03450	Substitution	2
RNR_250_T30_4	G	708019	708019	1	1	A -> G	SNP (transition)		kdpB CDS	1113	3	CAT -> CAC	kdpB	ECB_RS03450	None	2
RNR_250_T30_5	C	682350	682350	1	1	T -> C	SNP (transition)		nagD CDS	72	3	GCA -> GCG	nagD	ECB_RS03325	None	2
RNR_250_T30_4	G	682353	682353	1	1	A -> G	SNP (transition)		nagD CDS	69	3	GGT -> GGC	nagD	ECB_RS03325	None	2
RNR_250_T30_5	G	1467211	1467211	1	1	A -> G	SNP (transition)	S -> G	opgD CDS	247	1	AGT -> GGT	opgD	ECB_RS07325	Substitution	2
RNR_250_T30_3	G	1468535	1468534	0	1	(G)5 -> (G)6	Insertion (tandem repeat)		opgD CDS	1571	2		opgD	ECB_RS07325	Frame Shift	2
RNR_250_T30_2	C	2565872	2565872	1	1	T -> C	SNP (transition)	D -> G	pbpC CDS	2273	2	GAC -> GGC	pbpC	ECB_RS12705	Substitution	2
RNR_250_T30_4	T	2567195	2567195	1	1	A -> T	SNP (transversion)	V -> E	pbpC CDS	950	2	GTG -> GAG	pbpC	ECB_RS12705	Substitution	2
RNR_250_T30_4	G	2462914	2462914	1	1	A -> G	SNP (transition)		ptsI CDS	123	3	GAA -> GAG	ptsI	ECB_RS12215	None	2
RNR_250_T30_5	C	2463258	2463258	1	1	T -> C	SNP (transition)	V -> A	ptsI CDS	467	2	GTC -> GCC	ptsI	ECB_RS12215	Substitution	2
RNR_250_T30_2	C	2856995	2856995	1	1	T -> C	SNP (transition)	E -> G	recC CDS	53	2	GAG -> GGG	recC	ECB_RS14115	Substitution	2
RNR_250_T30_3	G	2857021	2857021	1	1	A -> G	SNP (transition)		recC CDS	27	3	CGT -> CGC	recC	ECB_RS14115	None	2
RNR_250_T30_4	G	541159	541159	1	1	A -> G	SNP (transition)	D -> G	recombinase family protein CDS	368	2	GAC -> GGC		ECB_RS02580	Substitution	2
RNR_250_T30_4	G	541224	541224	1	1	A -> G	SNP (transition)	S -> G	recombinase family protein CDS	433	1	AGC -> GGC		ECB_RS02580	Substitution	2
RNR_250_T30_4	G	466763	466763	1	1	A -> G	SNP (transition)	T -> A	recR CDS	292	1	ACG -> GCG	recR	ECB_RS02215	Substitution	2
RNR_250_T30_4	G	466858	466858	1	1	A -> G	SNP (transition)		recR CDS	387	3	GAA -> GAG	recR	ECB_RS02215	None	2
RNR_250_T30_3	G	2946617	2946617	1	1	A -> G	SNP (transition)	E -> G	scpA CDS	17	2	GAG -> GGG	scpA	ECB_RS14530	Substitution	2
RNR_250_T30_3	C	2947747	2947747	1	1	T -> C	SNP (transition)	S -> P	scpA CDS	1147	1	TCA -> CCA	scpA	ECB_RS14530	Substitution	2
RNR_250_T30_3	G	2890123	2890123	1	1	A -> G	SNP (transition)		sigma-54-dependent transcriptional regulator CDS	1419	3	ATT -> ATC		ECB_RS14290	None	2
RNR_250_T30_3	G	2890486	2890486	1	1	A -> G	SNP (transition)		sigma-54-dependent transcriptional regulator CDS	1056	3	GCT -> GCC		ECB_RS14290	None	2
RNR_250_T30_3	G	444465	444465	1	1	A -> G	SNP (transition)	E -> G	SmdB family multidrug efflux ABC transporter permease/ATP-binding protein CDS	1763	2	GAG -> GGG		ECB_RS02100	Substitution	2
RNR_250_T30_3	G	444476	444476	1	1	A -> G	SNP (transition)	S -> G	SmdB family multidrug efflux ABC transporter permease/ATP-binding protein CDS	1774	1	AGC -> GGC		ECB_RS02100	Substitution	2
RNR_250_T30_5	G	2514711	2514711	1	1	A -> G	SNP (transition)		tmcA CDS	1977	3	CGT -> CGC	tmcA	ECB_RS12470	None	2
RNR_250_T30_4	G	2514956	2514956	1	1	A -> G	SNP (transition)	W -> R	tmcA CDS	1732	1	TGG -> CGG	tmcA	ECB_RS12470	Substitution	2
RNR_250_T30_4	G	677387	677387	1	1	A -> G	SNP (transition)		ubiF CDS	192	3	AAA -> AAG	ubiF	ECB_RS03280	None	2
RNR_250_T30_5	A	678239	678239	1	1	T -> A	SNP (transversion)		ubiF CDS	1044	3	GGT -> GGA	ubiF	ECB_RS03280	None	2
RNR_250_T30_5	G	244014	244014	1	1	A -> G	SNP (transition)		yafV CDS	747	3	GAT -> GAC	yafV	ECB_RS01130	None	2
RNR_250_T30_3	G	244031	244031	1	1	A -> G	SNP (transition)	F -> L	yafV CDS	730	1	TTT -> CTT	yafV	ECB_RS01130	Substitution	2
RNR_250_T30_4	G	2569546	2569546	1	1	A -> G	SNP (transition)		yfhM CDS	3561	3	TGT -> TGC	yfhM	ECB_RS12710	None	2
RNR_250_T30_4	G	2571591	2571591	1	1	A -> G	SNP (transition)	F -> L	yfhM CDS	1516	1	TTC -> CTC	yfhM	ECB_RS12710	Substitution	2
RNR_250_T30_5	G	2902258	2902258	1	1	A -> G	SNP (transition)	M -> V	ygfK CDS	445	1	ATG -> GTG	ygfK	ECB_RS14335	Substitution	2
RNR_250_T30_5	C	2902908	2902908	1	1	T -> C	SNP (transition)		ygfK CDS	1095	3	GGT -> GGC	ygfK	ECB_RS14335	None	2
RNR_250_T30_5	C	4606204	4606204	1	1	T -> C	SNP (transition)		YjjI family glycine radical enzyme CDS	96	3	GCA -> GCG		ECB_RS22685	None	2
RNR_250_T30_5	G	4606291	4606291	1	1	A -> G	SNP (transition)		YjjI family glycine radical enzyme CDS	9	3	ACT -> ACC		ECB_RS22685	None	2
RNR_250_T30_5	G	202150	202150	1	1	A -> G	SNP (transition)	T -> A	bamA CDS	1381	1	ACC -> GCC	bamA	ECB_RS00910	Substitution	3
RNR_250_T30_5	C	202273	202273	1	1	T -> C	SNP (transition)	S -> P	bamA CDS	1504	1	TCC -> CCC	bamA	ECB_RS00910	Substitution	3
RNR_250_T30_3	G	202608	202608	1	1	A -> G	SNP (transition)		bamA CDS	1839	3	TTA -> TTG	bamA	ECB_RS00910	None	3
RNR_250_T30_3	G	690538	690538	1	1	A -> G	SNP (transition)	D -> G	chiP CDS	110	2	GAC -> GGC	chiP	ECB_RS03355	Substitution	3
RNR_250_T30_4	G	690581	690581	1	1	A -> G	SNP (transition)		chiP CDS	153	3	GAA -> GAG	chiP	ECB_RS03355	None	3
RNR_250_T30_3	G	691423	691423	1	1	A -> G	SNP (transition)	Y -> C	chiP CDS	995	2	TAC -> TGC	chiP	ECB_RS03355	Substitution	3
