## Supplementary Table 9 for "Characterisation of an *Escherichia coli* line that completely lacks ribonucleotide reduction yields insights into the evolution of obligate intracellularity"

### Sheet: Sheet1
Strain Name	Name	Minimum	Maximum	Length	# Intervals	Change	Coverage	Polymorphism Type	Variant Frequency	Variant P-Value (approximate)	Amino Acid Change	CDS	CDS Position	CDS Position Within Codon	Codon Change	gene	locus_tag	Protein Effect
∆RNR_T40_10_L3	G	25929	25929	1	1	A -> G	194	SNP (transition)	1	0	I -> V	ribF CDS	451	1	ATC -> GTC	ribF	ECB_RS00140	Substitution
∆RNR_T40_10_L5	G	25929	25929	1	1	A -> G	248	SNP (transition)	1	0	I -> V	ribF CDS	451	1	ATC -> GTC	ribF	ECB_RS00140	Substitution
∆RNR_T40_10_L10	G	25929	25929	1	1	A -> G	250	SNP (transition)	0.992	0	I -> V	ribF CDS	451	1	ATC -> GTC	ribF	ECB_RS00140	Substitution
∆RNR_T40_10_L3	G	56789	56789	1	1	A -> G	183	SNP (transition)	0.809	0	Y -> H	pdxA CDS	823	1	TAC -> CAC	pdxA	ECB_RS00290	Substitution
∆RNR_T40_10_L4	G	57021	57021	1	1	A -> G	90	SNP (transition)	1	0		pdxA CDS	591	3	GGT -> GGC	pdxA	ECB_RS00290	None
∆RNR_T40_10_L3	C	57212	57212	1	1	T -> C	201	SNP (transition)	0.811	0	T -> A	pdxA CDS	400	1	ACC -> GCC	pdxA	ECB_RS00290	Substitution
∆RNR_T40_10_L5	G	115509	115509	1	1	A -> G	244	SNP (transition)	0.996	0	V -> A	coaE CDS	515	2	GTC -> GCC	coaE	ECB_RS00540	Substitution
∆RNR_T40_10_L8	C	115632	115632	1	1	T -> C	161	SNP (transition)	1	0	D -> G	coaE CDS	392	2	GAT -> GGT	coaE	ECB_RS00540	Substitution
∆RNR_T40_10_L8	C	132259	132259	1	1	T -> C	194	SNP (transition)	1	0		DUF3300 domain-containing protein CDS	1806	3	GCA -> GCG		ECB_RS00610	None
∆RNR_T40_10_L7	G	132310	132310	1	1	A -> G	227	SNP (transition)	1	0		DUF3300 domain-containing protein CDS	1755	3	CGT -> CGC		ECB_RS00610	None
∆RNR_T40_10_L2	C	133429	133429	1	1	T -> C	139	SNP (transition)	1	0		DUF3300 domain-containing protein CDS	636	3	GCA -> GCG		ECB_RS00610	None
∆RNR_T40_10_L3	G	157493	157493	1	1	A -> G	178	SNP (transition)	0.809	0	F -> L	htrE CDS	778	1	TTT -> CTT	htrE	ECB_RS00720	Substitution
∆RNR_T40_10_L5	T	157656	157656	1	1	A -> T	235	SNP (transversion)	1	0		htrE CDS	615	3	GGT -> GGA	htrE	ECB_RS00720	None
∆RNR_T40_10_L10		157999	157999	1	1	(T)9 -> (T)8	194	Deletion (tandem repeat)	0.907	0		htrE CDS	272	2		htrE	ECB_RS00720	Frame Shift
∆RNR_T40_10_L8	C	167982	167982	1	1	T -> C	167	SNP (transition)	1	0		mrcB CDS	402	3	CGT -> CGC	mrcB	ECB_RS00775	None
∆RNR_T40_10_L8	C	169623	169623	1	1	T -> C	146	SNP (transition)	0.993	0		mrcB CDS	2043	3	GGT -> GGC	mrcB	ECB_RS00775	None
∆RNR_T40_10_L10	C	189242	189242	1	1	T -> C	219	SNP (transition)	0.986	0	T -> A	glnD CDS	2251	1	ACC -> GCC	glnD	ECB_RS00860	Substitution
∆RNR_T40_10_L4	C	190862	190862	1	1	T -> C	77	SNP (transition)	1	1.3e-285	T -> A	glnD CDS	631	1	ACC -> GCC	glnD	ECB_RS00860	Substitution
∆RNR_T40_10_L7	C	239041	239041	1	1	T -> C	212	SNP (transition)	1	0		dnaQ CDS	51	3	GGT -> GGC	dnaQ	ECB_RS01105	None
∆RNR_T40_10_L3	G	239253	239253	1	1	A -> G	181	SNP (transition)	0.818	0	D -> G	dnaQ CDS	263	2	GAC -> GGC	dnaQ	ECB_RS01105	Substitution
∆RNR_T40_10_L7	C	455084	455084	1	1	T -> C	173	SNP (transition)	0.994	0	T -> A	multidrug efflux RND transporter permease subunit CDS	1387	1	ACT -> GCT		ECB_RS02160	Substitution
∆RNR_T40_10_L5	A	455614	455614	1	1	G -> A	225	SNP (transition)	0.991	0	A -> V	multidrug efflux RND transporter permease subunit CDS	857	2	GCT -> GTT		ECB_RS02160	Substitution
∆RNR_T40_10_L4	G	527116	527116	1	1	A -> G	41	SNP (transition)	1	2e-152	H -> R	cysS CDS	398	2	CAC -> CGC	cysS	ECB_RS02475	Substitution
∆RNR_T40_10_L7	G	527641	527641	1	1	A -> G	214	SNP (transition)	1	0	N -> S	cysS CDS	923	2	AAC -> AGC	cysS	ECB_RS02475	Substitution
∆RNR_T40_10_L7	G	597890	597890	1	1	A -> G	135	SNP (transition)	1	0		entF CDS	1026	3	GAA -> GAG	entF	ECB_RS02890	None
∆RNR_T40_10_L10	C	600608	600608	1	1	T -> C	180	SNP (transition)	0.978	0		entF CDS	3744	3	GGT -> GGC	entF	ECB_RS02890	None
∆RNR_T40_10_L10	T	661663	661663	1	1	A -> T	193	SNP (transversion)	0.984	0	L -> Q	hscC CDS	1517	2	CTG -> CAG	hscC	ECB_RS03205	Substitution
∆RNR_T40_10_L7	G	663118	663118	1	1	A -> G	177	SNP (transition)	0.989	0	V -> A	hscC CDS	62	2	GTC -> GCC	hscC	ECB_RS03205	Substitution
∆RNR_T40_10_L7	C	696068	696068	1	1	A -> C	167	SNP (transversion)	1	0	D -> A	pgm CDS	416	2	GAC -> GCC	pgm	ECB_RS03400	Substitution
∆RNR_T40_10_L10	C	696088	696088	1	1	T -> C	216	SNP (transition)	0.981	0	S -> P	pgm CDS	436	1	TCC -> CCC	pgm	ECB_RS03400	Substitution
∆RNR_T40_10_L10	C	795981	795981	1	1	T -> C	239	SNP (transition)	0.987	0	T -> A	acyltransferase CDS	382	1	ACC -> GCC		ECB_RS03935	Substitution
∆RNR_T40_10_L9	G	798824	798824	1	1	A -> G	80	SNP (transition)	1	1e-296	V -> A	acyltransferase CDS	452	2	GTA -> GCA		ECB_RS03945	Substitution
∆RNR_T40_10_L10	C	853411	853411	1	1	T -> C	215	SNP (transition)	0.995	0	Q -> R	glycyl radical protein CDS	1748	2	CAG -> CGG		ECB_RS04210	Substitution
∆RNR_T40_10_L7	C	854381	854381	1	1	T -> C	219	SNP (transition)	0.995	0	T -> A	glycyl radical protein CDS	778	1	ACT -> GCT		ECB_RS04210	Substitution
∆RNR_T40_10_L7	G	901428	901428	1	1	A -> G	159	SNP (transition)	1	0		phage tail protein CDS	978	3	GCA -> GCG		ECB_RS04470	None
∆RNR_T40_10_L10	C	901554	901554	1	1	T -> C	176	SNP (transition)	0.994	0		phage tail protein CDS	1104	3	AGT -> AGC		ECB_RS04470	None
∆RNR_T40_10_L4	G	958604	958604	1	1	A -> G	76	SNP (transition)	1	6.3e-282	T -> A	dmsA CDS	553	1	ACC -> GCC	dmsA	ECB_RS04750	Substitution
∆RNR_T40_10_L7	C	959567	959567	1	1	T -> C	159	SNP (transition)	1	0	C -> R	dmsA CDS	1516	1	TGC -> CGC	dmsA	ECB_RS04750	Substitution
∆RNR_T40_10_L7	G	1062224	1062224	1	1	A -> G	191	SNP (transition)	1	0	V -> A	polysaccharide export protein CDS	671	2	GTG -> GCG		ECB_RS05215	Substitution
∆RNR_T40_10_L4	G	1062605	1062605	1	1	A -> G	51	SNP (transition)	1	2e-189	V -> A	polysaccharide export protein CDS	290	2	GTC -> GCC		ECB_RS05215	Substitution
∆RNR_T40_10_L10	C	1299015	1299015	1	1	T -> C	221	SNP (transition)	0.964	0		oppA CDS	240	3	GGT -> GGC	oppA	ECB_RS06460	None
∆RNR_T40_10_L4	C	1299178	1299178	1	1	T -> C	56	SNP (transition)	1	6.3e-208	Y -> H	oppA CDS	403	1	TAT -> CAT	oppA	ECB_RS06460	Substitution
∆RNR_T40_10_L7	G	1351626	1351626	1	1	A -> G	177	SNP (transition)	1	0		sapD CDS	372	3	CGT -> CGC	sapD	ECB_RS06745	None
∆RNR_T40_10_L6	T	1351929	1351929	1	1	G -> T	124	SNP (transversion)	1	0		sapD CDS	69	3	GTC -> GTA	sapD	ECB_RS06745	None
∆RNR_T40_10_L3	C	1362035	1362035	1	1	T -> C	213	SNP (transition)	0.822	0		puuC CDS	925	1	TTG -> CTG	puuC	ECB_RS06795	None
∆RNR_T40_10_L9	G	1362205	1362205	1	1	A -> G	75	SNP (transition)	1	3.2e-278		puuC CDS	1095	3	CAA -> CAG	puuC	ECB_RS06795	None
∆RNR_T40_10_L7	G	1401986	1401986	1	1	A -> G	158	SNP (transition)	0.994	0	S -> G	LysR family transcriptional regulator CDS	76	1	AGC -> GGC		ECB_RS07000	Substitution
∆RNR_T40_10_L4	G	1435313	1435313	1	1	A -> G	78	SNP (transition)	1	2.5e-289		YdbH family protein CDS	657	3	GAA -> GAG		ECB_RS07190	None
∆RNR_T40_10_L1	G	1435675	1435675	1	1	A -> G	171	SNP (transition)	1	0	D -> G	YdbH family protein CDS	1019	2	GAC -> GGC		ECB_RS07190	Substitution
∆RNR_T40_10_L1	G	1440863	1440863	1	1	A -> G	134	SNP (transition)	1	0		tynA CDS	1773	3	AGT -> AGC	tynA	ECB_RS07215	None
∆RNR_T40_10_L7	C	1442394	1442394	1	1	T -> C	137	SNP (transition)	1	0	D -> G	tynA CDS	242	2	GAC -> GGC	tynA	ECB_RS07215	Substitution
∆RNR_T40_10_L2	G	1564463	1564463	1	1	T -> G	117	SNP (transversion)	1	0		fimbrial biogenesis outer membrane usher protein CDS	687	3	CCA -> CCC		ECB_RS24980	None
∆RNR_T40_10_L3	C	1564882	1564882	1	1	T -> C	218	SNP (transition)	0.862	0	S -> G	fimbrial biogenesis outer membrane usher protein CDS	268	1	AGT -> GGT		ECB_RS24980	Substitution
∆RNR_T40_10_L3	C	1595663	1595663	1	1	T -> C	180	SNP (transition)	0.989	0		ydfG CDS	381	3	GGT -> GGC	ydfG	ECB_RS07930	None
∆RNR_T40_10_L5	C	1595663	1595663	1	1	T -> C	200	SNP (transition)	1	0		ydfG CDS	381	3	GGT -> GGC	ydfG	ECB_RS07930	None
∆RNR_T40_10_L10	C	1595663	1595663	1	1	T -> C	194	SNP (transition)	0.969	0		ydfG CDS	381	3	GGT -> GGC	ydfG	ECB_RS07930	None
∆RNR_T40_10_L10	C	1637574	1637574	1	1	T -> C	225	SNP (transition)	0.987	0	S -> P	dimethyl sulfoxide reductase subunit A CDS	2311	1	TCT -> CCT		ECB_RS08220	Substitution
∆RNR_T40_10_L5	A	1638600	1638600	1	1	G -> A	166	SNP (transition)	0.988	0	A -> T	dimethyl sulfoxide reductase subunit A CDS	850	1	GCA -> ACA		ECB_RS08225	Substitution
∆RNR_T40_10_L3	C	1686759	1686759	1	1	T -> C	167	SNP (transition)	0.994	0	W -> R	rsxD CDS	424	1	TGG -> CGG	rsxD	ECB_RS08445	Substitution
∆RNR_T40_10_L5	C	1686759	1686759	1	1	T -> C	183	SNP (transition)	1	0	W -> R	rsxD CDS	424	1	TGG -> CGG	rsxD	ECB_RS08445	Substitution
∆RNR_T40_10_L10	C	1686759	1686759	1	1	T -> C	168	SNP (transition)	0.988	0	W -> R	rsxD CDS	424	1	TGG -> CGG	rsxD	ECB_RS08445	Substitution
∆RNR_T40_10_L9	G	1687765	1687765	1	1	A -> G	53	SNP (transition)	1	7.9e-197	E -> G	rsxG CDS	368	2	GAG -> GGG	rsxG	ECB_RS08450	Substitution
∆RNR_T40_10_L7	A	1687913	1687913	1	1	C -> A	130	SNP (transversion)	1	0		rsxG CDS	516	3	GGC -> GGA	rsxG	ECB_RS08450	None
∆RNR_T40_10_L3	C	1737081	1737081	1	1	T -> C	200	SNP (transition)	1	0	Y -> C	sufS CDS	710	2	TAT -> TGT	sufS	ECB_RS08705	Substitution
∆RNR_T40_10_L5	C	1737081	1737081	1	1	T -> C	195	SNP (transition)	1	0	Y -> C	sufS CDS	710	2	TAT -> TGT	sufS	ECB_RS08705	Substitution
∆RNR_T40_10_L10	C	1737081	1737081	1	1	T -> C	177	SNP (transition)	0.966	0	Y -> C	sufS CDS	710	2	TAT -> TGT	sufS	ECB_RS08705	Substitution
∆RNR_T40_10_L2	C	1780976	1780976	1	1	T -> C	121	SNP (transition)	1	0		espL1 CDS	618	3	TGT -> TGC	espL1	ECB_RS08915	None
∆RNR_T40_10_L3	G	1782032	1782032	1	1	T -> G	199	SNP (transversion)	1	0		espL1 CDS	1674	3	CGT -> CGG	espL1	ECB_RS08915	None
∆RNR_T40_10_L5	G	1782032	1782032	1	1	T -> G	243	SNP (transversion)	1	0		espL1 CDS	1674	3	CGT -> CGG	espL1	ECB_RS08915	None
∆RNR_T40_10_L10	G	1782032	1782032	1	1	T -> G	191	SNP (transversion)	0.995	0		espL1 CDS	1674	3	CGT -> CGG	espL1	ECB_RS08915	None
∆RNR_T40_10_L3	C	1788368	1788368	1	1	T -> C	164	SNP (transition)	1	0	V -> A	tcyP CDS	170	2	GTA -> GCA	tcyP	ECB_RS08960	Substitution
∆RNR_T40_10_L5	C	1788368	1788368	1	1	T -> C	185	SNP (transition)	1	0	V -> A	tcyP CDS	170	2	GTA -> GCA	tcyP	ECB_RS08960	Substitution
∆RNR_T40_10_L10	C	1788368	1788368	1	1	T -> C	218	SNP (transition)	0.995	0	V -> A	tcyP CDS	170	2	GTA -> GCA	tcyP	ECB_RS08960	Substitution
∆RNR_T40_10_L2	G	1788439	1788439	1	1	A -> G	127	SNP (transition)	1	0	M -> V	tcyP CDS	241	1	ATG -> GTG	tcyP	ECB_RS08960	Substitution
∆RNR_T40_10_L3	G	1791200	1791200	1	1	A -> G	167	SNP (transition)	0.814	0		katE CDS	69	3	AAA -> AAG	katE	ECB_RS08975	None
∆RNR_T40_10_L2	G	1792067	1792067	1	1	A -> G	131	SNP (transition)	1	0		katE CDS	936	3	GGA -> GGG	katE	ECB_RS08975	None
∆RNR_T40_10_L2	G	1830276	1830276	1	1	A -> G	134	SNP (transition)	1	0	V -> A	MFS transporter CDS	932	2	GTA -> GCA		ECB_RS09175	Substitution
∆RNR_T40_10_L10	C	1837068	1837068	1	1	T -> C	163	SNP (transition)	0.988	0	T -> A	MFS transporter CDS	391	1	ACG -> GCG		ECB_RS09205	Substitution
∆RNR_T40_10_L10	C	1929639	1929639	1	1	T -> C	195	SNP (transition)	0.99	0	V -> A	hydrolase CDS	38	2	GTG -> GCG		ECB_RS09720	Substitution
∆RNR_T40_10_L1	C	1929911	1929911	1	1	T -> C	182	SNP (transition)	1	0	W -> R	hydrolase CDS	310	1	TGG -> CGG		ECB_RS09720	Substitution
∆RNR_T40_10_L3	G	2064430	2064430	1	1	A -> G	187	SNP (transition)	0.872	0	F -> L	wcaC CDS	847	1	TTC -> CTC	wcaC	ECB_RS10400	Substitution
∆RNR_T40_10_L7	G	2064883	2064883	1	1	T -> G	155	SNP (transversion)	1	0	T -> P	wcaC CDS	394	1	ACG -> CCG	wcaC	ECB_RS10400	Substitution
∆RNR_T40_10_L10	C	2065191	2065191	1	1	T -> C	210	SNP (transition)	0.99	0	Q -> R	wcaC CDS	86	2	CAG -> CGG	wcaC	ECB_RS10400	Substitution
∆RNR_T40_10_L1	G	2076949	2076949	1	1	T -> G	166	SNP (transversion)	0.994	0	S -> A	diguanylate cyclase CDS	478	1	TCC -> GCC		ECB_RS10450	Substitution
∆RNR_T40_10_L10	A	2076957	2076957	1	1	C -> A	254	SNP (transversion)	0.992	0		diguanylate cyclase CDS	486	3	GGC -> GGA		ECB_RS10450	None
∆RNR_T40_10_L1	C	2115428	2115428	1	1	T -> C	200	SNP (transition)	0.995	0	I -> V	protein SERAC1 CDS	970	1	ATT -> GTT		ECB_RS10595	Substitution
∆RNR_T40_10_L7	A	2115595	2115595	1	1	T -> A	160	SNP (transversion)	1	0	Q -> L	protein SERAC1 CDS	803	2	CAA -> CTA		ECB_RS10595	Substitution
∆RNR_T40_10_L5	A	2175684	2175684	1	1	G -> A	220	SNP (transition)	1	0	A -> V	pbpG CDS	425	2	GCC -> GTC	pbpG	ECB_RS10875	Substitution
∆RNR_T40_10_L10	C	2176004	2176004	1	1	T -> C	198	SNP (transition)	0.995	0		pbpG CDS	105	3	CAA -> CAG	pbpG	ECB_RS10875	None
∆RNR_T40_10_L7	G	2196768	2196768	1	1	A -> G	141	SNP (transition)	1	0	W -> R	cirA CDS	1240	1	TGG -> CGG	cirA	ECB_RS10990	Substitution
∆RNR_T40_10_L10	C	2197432	2197432	1	1	T -> C	174	SNP (transition)	0.977	0		cirA CDS	576	3	GGA -> GGG	cirA	ECB_RS10990	None
∆RNR_T40_10_L3	G	2211774	2211774	1	1	A -> G	158	SNP (transition)	0.835	0		fruA CDS	825	3	GGT -> GGC	fruA	ECB_RS11050	None
∆RNR_T40_10_L10	C	2212227	2212227	1	1	T -> C	223	SNP (transition)	0.987	0		fruA CDS	372	3	GAA -> GAG	fruA	ECB_RS11050	None
∆RNR_T40_10_L7	G	2244023	2244023	1	1	T -> G	162	SNP (transversion)	1	0	T -> P	ccmF CDS	871	1	ACC -> CCC	ccmF	ECB_RS11195	Substitution
∆RNR_T40_10_L10	A	2244032	2244032	1	1	G -> A	203	SNP (transition)	0.995	0		ccmF CDS	862	1	CTG -> TTG	ccmF	ECB_RS11195	None
∆RNR_T40_10_L10	C	2265766	2265766	1	1	T -> C	201	SNP (transition)	0.98	0	M -> V	rcsC CDS	811	1	ATG -> GTG	rcsC	ECB_RS11305	Substitution
∆RNR_T40_10_L7	C	2266398	2266398	1	1	T -> C	179	SNP (transition)	1	0	Q -> R	rcsC CDS	179	2	CAG -> CGG	rcsC	ECB_RS11305	Substitution
∆RNR_T40_10_L4	G	2276889	2276889	1	1	A -> G	67	SNP (transition)	1	1.3e-248	V -> A	alpha-2-macroglobulin family protein CDS	4124	2	GTG -> GCG		ECB_RS11350	Substitution
∆RNR_T40_10_L10	C	2279204	2279204	1	1	T -> C	207	SNP (transition)	1	0		alpha-2-macroglobulin family protein CDS	1809	3	TTA -> TTG		ECB_RS11350	None
∆RNR_T40_10_L7	G	2309953	2309953	1	1	A -> G	145	SNP (transition)	0.986	0	I -> T	nicotinamide mononucleotide deamidase-related protein YfaY CDS	194	2	ATC -> ACC		ECB_RS11460	Substitution
∆RNR_T40_10_L1		2310058	2310058	1	1	(A)6 -> (A)5	161	Deletion (tandem repeat)	0.957	0		nicotinamide mononucleotide deamidase-related protein YfaY CDS	89	2			ECB_RS11460	Frame Shift
∆RNR_T40_10_L5	C	2433256	2433256	1	1	G -> C	172	SNP (transversion)	1	0	A -> P	ypdA CDS	361	1	GCG -> CCG	ypdA	ECB_RS12050	Substitution
∆RNR_T40_10_L10	C	2433476	2433476	1	1	T -> C	247	SNP (transition)	0.992	0	V -> A	ypdA CDS	581	2	GTT -> GCT	ypdA	ECB_RS12050	Substitution
∆RNR_T40_10_L9	C	2454802	2454802	1	1	T -> C	82	SNP (transition)	1	6.3e-296	T -> A	LysR family transcriptional regulator CDS	781	1	ACG -> GCG		ECB_RS12175	Substitution
∆RNR_T40_10_L7	C	2598037	2598037	1	1	T -> C	178	SNP (transition)	1	0	T -> A	sugar ABC transporter ATP-binding protein CDS	1024	1	ACG -> GCG		ECB_RS12845	Substitution
∆RNR_T40_10_L9	T	2601191	2601191	1	1	A -> T	114	SNP (transversion)	0.825	0	C -> S	DUF5107 domain-containing protein CDS	2254	1	TGC -> AGC		ECB_RS12855	Substitution
∆RNR_T40_10_L10	C	2602137	2602137	1	1	T -> C	258	SNP (transition)	0.992	0		DUF5107 domain-containing protein CDS	1308	3	GAA -> GAG		ECB_RS12855	None
∆RNR_T40_10_L10	C	2612482	2612482	1	1	T -> C	252	SNP (transition)	0.972	0	H -> R	purL CDS	3779	2	CAC -> CGC	purL	ECB_RS12895	Substitution
∆RNR_T40_10_L2	T	2612818	2612818	1	1	A -> T	129	SNP (transversion)	0.969	0	I -> N	purL CDS	3443	2	ATC -> AAC	purL	ECB_RS12895	Substitution
∆RNR_T40_10_L1	G	2613914	2613914	1	1	T -> G	152	SNP (transversion)	1	0	T -> P	purL CDS	2347	1	ACC -> CCC	purL	ECB_RS12895	Substitution
∆RNR_T40_10_L2	C	2760285	2760285	1	1	A -> C	127	SNP (transversion)	1	0		GntP family transporter CDS	324	3	GCA -> GCC		ECB_RS13690	None
∆RNR_T40_10_L5	C	2760527	2760527	1	1	T -> C	227	SNP (transition)	1	0	V -> A	GntP family transporter CDS	566	2	GTA -> GCA		ECB_RS13690	Substitution
∆RNR_T40_10_L10	C	2828523	2828523	1	1	T -> C	244	SNP (transition)	0.996	0	N -> S	sugar ABC transporter ATP-binding protein CDS	1211	2	AAC -> AGC		ECB_RS14010	Substitution
∆RNR_T40_10_L7		2867517	2867517	1	1	(A)6 -> (A)5	168	Deletion (tandem repeat)	0.893	0		lplT CDS	966	3		lplT	ECB_RS14190	Frame Shift
∆RNR_T40_10_L8	G	2867638	2867638	1	1	A -> G	139	SNP (transition)	1	0	V -> A	lplT CDS	845	2	GTG -> GCG	lplT	ECB_RS14190	Substitution
∆RNR_T40_10_L7	C	2922768	2922768	1	1	T -> C	195	SNP (transition)	0.995	0		recJ CDS	1092	3	GAA -> GAG	recJ	ECB_RS14410	None
∆RNR_T40_10_L1	T	2923159	2923159	1	1	A -> T	175	SNP (transversion)	0.994	0	V -> E	recJ CDS	701	2	GTG -> GAG	recJ	ECB_RS14410	Substitution
∆RNR_T40_10_L3	C	2962627	2962627	1	1	T -> C	209	SNP (transition)	1	0	Y -> C	zinc-binding dehydrogenase CDS	581	2	TAC -> TGC		ECB_RS14600	Substitution
∆RNR_T40_10_L5	C	2962627	2962627	1	1	T -> C	243	SNP (transition)	1	0	Y -> C	zinc-binding dehydrogenase CDS	581	2	TAC -> TGC		ECB_RS14600	Substitution
∆RNR_T40_10_L10	C	2962627	2962627	1	1	T -> C	212	SNP (transition)	0.991	0	Y -> C	zinc-binding dehydrogenase CDS	581	2	TAC -> TGC		ECB_RS14600	Substitution
∆RNR_T40_10_L10	C	2970158	2970158	1	1	T -> C	247	SNP (transition)	0.996	0	D -> G	speA CDS	1505	2	GAC -> GGC	speA	ECB_RS14630	Substitution
∆RNR_T40_10_L9	T	2971582	2971582	1	1	C -> T	100	SNP (transition)	1	0	M -> I	speA CDS	81	3	ATG -> ATA	speA	ECB_RS14630	Substitution
∆RNR_T40_10_L8	G	2992912	2992912	1	1	A -> G	192	SNP (transition)	1	0	V -> A	speC CDS	1904	2	GTG -> GCG	speC	ECB_RS14770	Substitution
∆RNR_T40_10_L7	C	2993194	2993194	1	1	T -> C	232	SNP (transition)	1	0	H -> R	speC CDS	1622	2	CAC -> CGC	speC	ECB_RS14770	Substitution
∆RNR_T40_10_L9	C	3000372	3000372	1	1	T -> C	98	SNP (transition)	0.98	0	V -> A	ag43 CDS	809	2	GTA -> GCA	ag43	ECB_RS14800	Substitution
∆RNR_T40_10_L3	G	3001788	3001788	1	1	A -> G	143	SNP (transition)	0.965	0	H -> R	ag43 CDS	2225	2	CAC -> CGC	ag43	ECB_RS14800	Substitution
∆RNR_T40_10_L5	G	3001788	3001788	1	1	A -> G	211	SNP (transition)	1	0	H -> R	ag43 CDS	2225	2	CAC -> CGC	ag43	ECB_RS14800	Substitution
∆RNR_T40_10_L10	G	3001788	3001788	1	1	A -> G	199	SNP (transition)	0.985	0	H -> R	ag43 CDS	2225	2	CAC -> CGC	ag43	ECB_RS14800	Substitution
∆RNR_T40_10_L1		3096183	3096183	1	1	(G)3 -> (G)2	197	Deletion (tandem repeat)	0.99	0		ftsP CDS	659	2		ftsP	ECB_RS15270	Frame Shift
∆RNR_T40_10_L9	C	3096461	3096461	1	1	T -> C	81	SNP (transition)	1	2e-300		ftsP CDS	381	3	GCA -> GCG	ftsP	ECB_RS15270	None
∆RNR_T40_10_L2	G	3120950	3120950	1	1	A -> G	148	SNP (transition)	1	0	T -> A	fimbrial biogenesis outer membrane usher protein CDS	754	1	ACT -> GCT		ECB_RS15410	Substitution
∆RNR_T40_10_L7	C	3121979	3121979	1	1	T -> C	235	SNP (transition)	1	0	Y -> H	fimbrial biogenesis outer membrane usher protein CDS	1783	1	TAT -> CAT		ECB_RS15410	Substitution
∆RNR_T40_10_L9	C	3121985	3121985	1	1	T -> C	119	SNP (transition)	0.992	0	S -> P	fimbrial biogenesis outer membrane usher protein CDS	1789	1	TCT -> CCT		ECB_RS15410	Substitution
∆RNR_T40_10_L4	G	3221515	3221515	1	1	A -> G	89	SNP (transition)	0.966	7.2E-314	T -> A	galactosamine-6-phosphate isomerase CDS	13	1	ACT -> GCT		ECB_RS15895	Substitution
∆RNR_T40_10_L8	G	3222258	3222258	1	1	A -> G	167	SNP (transition)	1	0		galactosamine-6-phosphate isomerase CDS	756	3	TAA -> TAG		ECB_RS15895	None
∆RNR_T40_10_L8	G	3226925	3226925	1	1	A -> G	160	SNP (transition)	1	0		fimbrial protein CDS	351	3	GGA -> GGG		ECB_RS15915	None
∆RNR_T40_10_L7	C	3227664	3227664	1	1	T -> C	218	SNP (transition)	1	0		fimbrial protein CDS	1090	1			ECB_RS15915	Extension
∆RNR_T40_10_L8	C	3300096	3300096	1	1	T -> C	129	SNP (transition)	1	0	Y -> C	nanT CDS	377	2	TAC -> TGC	nanT	ECB_RS16290	Substitution
∆RNR_T40_10_L7	C	3300109	3300109	1	1	T -> C	153	SNP (transition)	1	0	M -> V	nanT CDS	364	1	ATG -> GTG	nanT	ECB_RS16290	Substitution
∆RNR_T40_10_L8	C	3466226	3466226	1	1	T -> C	158	SNP (transition)	1	0	L -> P	RNA-binding transcriptional accessory protein CDS	158	2	CTG -> CCG		ECB_RS17240	Substitution
∆RNR_T40_10_L7	G	3467826	3467826	1	1	A -> G	230	SNP (transition)	1	0		RNA-binding transcriptional accessory protein CDS	1758	3	GCA -> GCG		ECB_RS17240	None
∆RNR_T40_10_L2	G	3496838	3496838	1	1	A -> G	138	SNP (transition)	1	0	Y -> H	glgP CDS	1198	1	TAT -> CAT	glgP	ECB_RS17350	Substitution
∆RNR_T40_10_L4	C	3497854	3497854	1	1	T -> C	73	SNP (transition)	1	7.9e-271	N -> S	glgP CDS	182	2	AAC -> AGC	glgP	ECB_RS17350	Substitution
∆RNR_T40_10_L7	C	3538238	3538238	1	1	T -> C	225	SNP (transition)	1	0	L -> P	zntA CDS	1100	2	CTG -> CCG	zntA	ECB_RS17550	Substitution
∆RNR_T40_10_L8	C	3539124	3539124	1	1	T -> C	133	SNP (transition)	1	0		zntA CDS	1986	3	CAT -> CAC	zntA	ECB_RS17550	None
∆RNR_T40_10_L3	C	3563115	3563115	1	1	T -> C	171	SNP (transition)	1	0	E -> G	DUF4049 domain-containing protein CDS	164	2	GAG -> GGG		ECB_RS17650	Substitution
∆RNR_T40_10_L5	C	3563115	3563115	1	1	T -> C	232	SNP (transition)	1	0	E -> G	DUF4049 domain-containing protein CDS	164	2	GAG -> GGG		ECB_RS17650	Substitution
∆RNR_T40_10_L10	C	3563115	3563115	1	1	T -> C	228	SNP (transition)	0.978	0	E -> G	DUF4049 domain-containing protein CDS	164	2	GAG -> GGG		ECB_RS17650	Substitution
∆RNR_T40_10_L3	G	4137153	4137153	1	1	A -> G	243	SNP (transition)	1	0	D -> G	argH CDS	443	2	GAC -> GGC	argH	ECB_RS20390	Substitution
∆RNR_T40_10_L10	G	4137153	4137153	1	1	A -> G	238	SNP (transition)	0.983	0	D -> G	argH CDS	443	2	GAC -> GGC	argH	ECB_RS20390	Substitution
∆RNR_T40_10_L2	C	4245162	4245162	1	1	T -> C	124	SNP (transition)	1	0	V -> A	alr CDS	449	2	GTT -> GCT	alr	ECB_RS20880	Substitution
∆RNR_T40_10_L4	G	4245268	4245268	1	1	A -> G	69	SNP (transition)	1	5e-256		alr CDS	555	3	AAA -> AAG	alr	ECB_RS20880	None
∆RNR_T40_10_L4	C	4369049	4369049	1	1	T -> C	92	SNP (transition)	1	0	T -> A	rsgA CDS	616	1	ACC -> GCC	rsgA	ECB_RS21450	Substitution
∆RNR_T40_10_L5	G	4369063	4369063	1	1	A -> G	205	SNP (transition)	1	0	L -> P	rsgA CDS	602	2	CTG -> CCG	rsgA	ECB_RS21450	Substitution
∆RNR_T40_10_L7	G	4372301	4372301	1	1	A -> G	201	SNP (transition)	0.995	0		nnr CDS	81	3	GAA -> GAG	nnr	ECB_RS21480	None
∆RNR_T40_10_L8	G	4373037	4373037	1	1	A -> G	184	SNP (transition)	1	0	T -> A	nnr CDS	817	1	ACG -> GCG	nnr	ECB_RS21480	Substitution
∆RNR_T40_10_L2		4373415	4373415	1	1	(A)3 -> (A)2	164	Deletion (tandem repeat)	0.951	0		nnr CDS	1195	1		nnr	ECB_RS21480	Frame Shift
∆RNR_T40_10_L5	C	4374856	4374856	1	1	A -> C	286	SNP (transversion)	1	0	T -> P	amiB CDS	637	1	ACG -> CCG	amiB	ECB_RS21490	Substitution
∆RNR_T40_10_L8	G	4374956	4374956	1	1	A -> G	162	SNP (transition)	1	0	Y -> C	amiB CDS	737	2	TAC -> TGC	amiB	ECB_RS21490	Substitution
∆RNR_T40_10_L7	T	4429132	4429132	1	1	A -> T	191	SNP (transversion)	1	0	T -> S	tamB CDS	1264	1	ACC -> TCC	tamB	ECB_RS21780	Substitution
∆RNR_T40_10_L5	G	4429631	4429631	1	1	A -> G	252	SNP (transition)	0.98	0	E -> G	tamB CDS	1763	2	GAA -> GGA	tamB	ECB_RS21780	Substitution
∆RNR_T40_10_L4	C	4491602	4491602	1	1	T -> C	78	SNP (transition)	1	2.5e-289	T -> A	betT CDS	1063	1	ACC -> GCC	betT	ECB_RS22075	Substitution
∆RNR_T40_10_L8	G	4491835	4491835	1	1	A -> G	174	SNP (transition)	1	0	V -> A	betT CDS	830	2	GTC -> GCC	betT	ECB_RS22075	Substitution
∆RNR_T40_10_L7		4492228	4492228	1	1	(A)5 -> (A)4	227	Deletion (tandem repeat)	0.96	0		betT CDS	437	2		betT	ECB_RS22075	Frame Shift
∆RNR_T40_10_L7	G	4524908	4524908	1	1	A -> G	133	SNP (transition)	1	0		type 1 fimbrial protein CDS	267	3	GAA -> GAG		ECB_RS22285	None
∆RNR_T40_10_L3	G	4525027	4525027	1	1	A -> G	153	SNP (transition)	1	0	N -> S	type 1 fimbrial protein CDS	386	2	AAC -> AGC		ECB_RS22285	Substitution
∆RNR_T40_10_L5	G	4525027	4525027	1	1	A -> G	232	SNP (transition)	1	0	N -> S	type 1 fimbrial protein CDS	386	2	AAC -> AGC		ECB_RS22285	Substitution
∆RNR_T40_10_L10	G	4525027	4525027	1	1	A -> G	214	SNP (transition)	0.991	0	N -> S	type 1 fimbrial protein CDS	386	2	AAC -> AGC		ECB_RS22285	Substitution
∆RNR_T40_10_L3	G	4544049	4544049	1	1	A -> G	177	SNP (transition)	0.994	0		YjiK family protein CDS	469	1	TTG -> CTG		ECB_RS22395	None
∆RNR_T40_10_L5	G	4544049	4544049	1	1	A -> G	220	SNP (transition)	1	0		YjiK family protein CDS	469	1	TTG -> CTG		ECB_RS22395	None
∆RNR_T40_10_L10	G	4544049	4544049	1	1	A -> G	233	SNP (transition)	0.974	0		YjiK family protein CDS	469	1	TTG -> CTG		ECB_RS22395	None
∆RNR_T40_10_L8	G	4552248	4552248	1	1	A -> G	140	SNP (transition)	0.993	0	T -> A	DUF1998 domain-containing protein CDS	811	1	ACG -> GCG		ECB_RS22435	Substitution
∆RNR_T40_10_L7	G	4554633	4554633	1	1	A -> G	175	SNP (transition)	1	0	M -> V	DUF1998 domain-containing protein CDS	3196	1	ATG -> GTG		ECB_RS22435	Substitution
∆RNR_T40_10_L9	C	4556803	4556803	1	1	T -> C	108	SNP (transition)	1	0		mcrB CDS	480	3	CCA -> CCG	mcrB	ECB_RS22445	None
∆RNR_T40_10_L8	G	4556864	4556864	1	1	A -> G	192	SNP (transition)	1	0	M -> T	mcrB CDS	419	2	ATG -> ACG	mcrB	ECB_RS22445	Substitution
∆RNR_T40_10_L2	C	4556880	4556880	1	1	T -> C	166	SNP (transition)	0.994	0	T -> A	mcrB CDS	403	1	ACC -> GCC	mcrB	ECB_RS22445	Substitution
∆RNR_T40_10_L8	C	4567273	4567273	1	1	T -> C	171	SNP (transition)	0.994	0	N -> S	btsT CDS	1982	2	AAC -> AGC	btsT	ECB_RS22485	Substitution
∆RNR_T40_10_L7	C	4567609	4567609	1	1	T -> C	126	SNP (transition)	1	0	Y -> C	btsT CDS	1646	2	TAC -> TGC	btsT	ECB_RS22485	Substitution
∆RNR_T40_10_L2	C	4584347	4584347	1	1	T -> C	128	SNP (transition)	1	0	T -> A	GntR family transcriptional regulator CDS	739	1	ACG -> GCG		ECB_RS22560	Substitution
∆RNR_T40_10_L8	G	4584948	4584948	1	1	A -> G	160	SNP (transition)	1	0		GntR family transcriptional regulator CDS	138	3	CGT -> CGC		ECB_RS22560	None
∆RNR_T40_10_L2		4609419	4609419	1	1	G	150	Deletion	0.993	0		deoB CDS	583	1		deoB	ECB_RS22705	Frame Shift
∆RNR_T40_10_L3		4609762	4609762	1	1	(G)4 -> (G)3	190	Deletion (tandem repeat)	0.989	0		deoB CDS	926	2		deoB	ECB_RS22705	Frame Shift
∆RNR_T40_10_L5		4609762	4609762	1	1	(G)4 -> (G)3	216	Deletion (tandem repeat)	0.963	0		deoB CDS	926	2		deoB	ECB_RS22705	Frame Shift
∆RNR_T40_10_L10		4609762	4609762	1	1	(G)4 -> (G)3	225	Deletion (tandem repeat)	0.947	0		deoB CDS	926	2		deoB	ECB_RS22705	Frame Shift
∆RNR_T40_10_L4	C	4609768	4609768	1	1	A -> C	79	SNP (transversion)	1	5e-293	H -> P	deoB CDS	932	2	CAC -> CCC	deoB	ECB_RS22705	Substitution
∆RNR_T40_10_L1	C	4609893	4609893	1	1	A -> C	221	SNP (transversion)	1	0	T -> P	deoB CDS	1057	1	ACC -> CCC	deoB	ECB_RS22705	Substitution
∆RNR_T40_10_L8	C	4609893	4609893	1	1	A -> C	135	SNP (transversion)	1	0	T -> P	deoB CDS	1057	1	ACC -> CCC	deoB	ECB_RS22705	Substitution
∆RNR_T40_10_L6	C	4609983	4609983	1	1	A -> C	171	SNP (transversion)	1	0	T -> P	deoB CDS	1147	1	ACC -> CCC	deoB	ECB_RS22705	Substitution
∆RNR_T40_10_L5	G	4616144	4616144	1	1	A -> G	249	SNP (transition)	1	0	I -> V	nadR CDS	616	1	ATC -> GTC	nadR	ECB_RS22740	Substitution
∆RNR_T40_10_L7	G	4616387	4616387	1	1	A -> G	208	SNP (transition)	1	0	I -> V	nadR CDS	859	1	ATC -> GTC	nadR	ECB_RS22740	Substitution
