## Supplementary Table 14 for "Characterisation of an *Escherichia coli* line that completely lacks ribonucleotide reduction yields insights into the evolution of obligate intracellularity"

### Sheet: Sheet1
Species		Assembly Accession	Size	NrdA (RNRa)	NrdB (RNRb)	PPM (deoB)
Buchnera aphidicola (Stegophylla sp.)	2315800	GCA_005080785.1	0.412404	QCI26312.1	QCI26311.1	QCI26499.1
Buchnera aphidicola (Therioaphis trifolii)	1241884	GCA_005080705.1	0.419293	-	-	QCI27351.1
Buchnera aphidicola str. Bcc (Cinara cedri)	372461	GCA_000090965.1	0.422434	-	-	-
Buchnera aphidicola (Sarucallis kahawaluokalani)	1241878	GCA_005080725.1	0.428356	QCI25930.1	QCI25929.1	QCI26147.1
Buchnera aphidicola (Tuberolachnus salignus)	98804	GCA_900016785.1	0.430464	-	-	-
Buchnera aphidicola (Ceratovacuna japonica)	2950563	GCA_024349705.1	0.432286	-	-	-
Buchnera aphidicola (Cinara curtihirsuta)	2518974	GCA_900698895.1	0.442268	-	-	-
Buchnera aphidicola (Cinara kochiana kochiana)	2518976	GCA_900698905.1	0.442321	-	-	-
Buchnera aphidicola (Cinara cuneomaculata)	1660040	GCA_900698865.1	0.442566	-	-	-
Buchnera aphidicola (Cinara piceae)	1660043	GCA_900699035.1	0.443818	-	-	-
Buchnera aphidicola (Cinara tujafilina)	261317	GCA_000217635.1	0.444925	-	-	-
Buchnera aphidicola (Cinara curvipes)	2518975	GCA_900698915.1	0.445468	-	-	-
Buchnera aphidicola (Cinara laricifoliae)	2518977	GCA_900698945.1	0.445611	-	-	-
Buchnera aphidicola (Cinara strobi)	1921549	GCA_900560745.1	0.449035	-	-	-
Buchnera aphidicola (Cinara confinis)	1878935	GCA_900128735.1	0.451961	-	-	-
Buchnera aphidicola (Cinara cf. splendens/pseudotsugae 3390)	2518980	GCA_900698845.1	0.453442	-	-	-
Buchnera aphidicola (Cinara splendens)	2518979	GCA_900698975.1	0.453978	-	-	-
Buchnera aphidicola (Periphyllus acericola)	2027478	GCA_011754215.1	0.454985	-	-	-
Buchnera aphidicola (Cinara pseudotaxifoliae)	655384	GCA_900128595.1	0.455403	-	-	-
Buchnera aphidicola (Cinara fornacula)	1921550	GCA_900128725.1	0.456703	-	-	-
Buchnera aphidicola (Periphyllus lyropictus) str. Pl-LLN	2709429	GCA_024029895.1	0.45689	-	-	-
Buchnera aphidicola (Periphyllus lyropictus) str. PLYR-94B	2709429	GCA_011754225.1	0.457399	-	-	-
Buchnera aphidicola (Cinara pseudotaxifoliae)	655384	GCA_900699025.1	0.458254	-	-	-
Buchnera aphidicola (Periphyllus aceris)	2711206	GCA_011754245.1	0.459742	-	-	-
Buchnera aphidicola (Sipha maydis)	2911030	GCA_024029855.1	0.46239	USS94427.1	USS94256.1	-
Buchnera aphidicola (Thelaxes californica)	1315998	GCA_005080825.1	0.534071	-	-	QCI26941.1
Buchnera aphidicola (Anoecia oenotherae)	1241833	GCA_005080765.1	0.548691	QCI19278.1	QCI19277.1	QCI19538.1
Buchnera aphidicola (Nipponaphis monzeni)	2495405	GCA_006741185.1	0.599733	BBI01160.1	BBI01159.1	-
Buchnera aphidicola (Schlechtendalia chinensis)	118110	GCA_001648115.1	0.607835	ANF16972.1	ANF16971.1	ANF17240.1
Buchnera aphidicola (Uroleucon sonchi)	118118	GCA_011035165.1	0.614349	QIE01919.1	QIE01918.1	QIE02216.1
Buchnera aphidicola (Melaphis rhois)	118103	GCA_005080745.1	0.616452	QCI23205.1	QCI23204.1	QCI23494.1
Buchnera aphidicola str. Bp (Baizongia pistaciae)	224915	GCA_000007725.1	0.618379	Q89AS4.1	Q89AS5.1	Q89A57.1
Buchnera aphidicola (Pentalonia nigronervosa)	1309793	GCA_014622685.1	0.627361	QNS01904.1	QNS01903.1	QNS01715.1
Buchnera aphidicola str. Ua (Uroleucon ambrosiae)	1005057	GCA_000225465.1	0.627953	AEO07991.1	AEO07990.1	AEO08309.1
Buchnera aphidicola str. KR (Aphis gossypii)	98785	GCA_023208175.1	0.6281	UPT14553.1	UPT14552.1	UPT14866.1
Buchnera aphidicola str. Ago-UT1 (Aphis gossypii)	98785	GCA_009068925.1	0.628324	QFQ32025.1	QFQ32024.1	QFQ32344.1
Buchnera aphidicola (Muscaphis stroyani)	1241869	GCA_005080865.1	0.630615	QCI24273.1	QCI24272.1	QCI24572.1
Buchnera aphidicola (Macrosiphoniella sanborni)	1241865	GCA_005080885.1	0.632796	QCI23734.1	QCI23733.1	QCI24044.1
Buchnera aphidicola (Aphis fabae)	571430	GCA_009069125.1	0.634931	QFQ32912.1	QFQ32911.1	QFQ32692.1
Buchnera aphidicola (Diuraphis noxia)	118101	GCA_001700895.1	0.636266	ANZ22409.1	ANZ22408.1	ANZ22724.1
Buchnera aphidicola (Melanaphis sacchari)	2173854	GCA_003096055.1	0.637486	AWH90590.1	AWH90591.1	AWH90278.1
Buchnera aphidicola (Aphis glycines)	1265350	GCA_001280225.1	0.638851	ALD15142.1	ALD15141.1	ALD15466.1
Buchnera aphidicola (Artemisaphis artemisicola)	1241836	GCA_005082365.1	0.641024	QCI15871.1	QCI15870.1	QCI16188.1
Buchnera aphidicola (Aphis nasturtii)	1241834	GCA_005083345.1	0.641028	QCI18168.1	QCI18167.1	QCI18492.1
Buchnera aphidicola str. Sg (Schizaphis graminum)	198804	GCA_000007365.1	0.641454	Q8K9W3.1	Q8K9W4.1	Q8K936.1
Buchnera aphidicola (Aphis urticata)	2708353	GCA_011752455.1	0.641628	QIQ41227.1	QIQ41226.1	QIQ41535.1
Buchnera aphidicola str. JF99 (Acyrthosiphon pisum)	713601	GCA_000183285.1	0.641716	ADP67155.1	ADP67154.1	ADP67507.1
Buchnera aphidicola str. TLW03 (Acyrthosiphon pisum)	713602	GCA_000183245.1	0.64177	ADP66573.1	ADP66572.1	ADP66919.1
Buchnera aphidicola str. LL01 (Acyrthosiphon pisum)	713603	GCA_000183225.1	0.641799	ADP66003.1	ADP66002.1	ADP66345.1
Buchnera aphidicola (Aphis craccivora)	466616	GCA_005082145.1	0.641853	QCI16438.1	QCI16437.1	QCI16763.1
Buchnera aphidicola str. Tuc7 (Acyrthosiphon pisum)	561501	GCA_000021065.1	0.641895	ACL29998.1	ACL29997.1	ACL30331.1
Buchnera aphidicola str. 5A (Acyrthosiphon pisum)	563178	GCA_000021085.1	0.642122	ACL30551.1	ACL30550.1	ACL30885.1
Buchnera aphidicola (Aphis nerii)	1241835	GCA_005083105.1	0.64218	QCI18737.1	QCI18736.1	QCI19055.1
Buchnera aphidicola (Rhopalosiphum maidis)	118109	GCA_003671935.1	0.642929	AYN24865.1	AYN24866.1	AYN24550.1
Buchnera aphidicola (Hormaphis cornu)	2727851	GCA_017766105.1	0.64325	-	-	-
Buchnera aphidicola (Aphis craccivore)	2559115	GCA_013487785.1	0.643359	QLL40577.1	QLL40576.1	QLL40895.1
Buchnera aphidicola (Hyadaphis tataricae)	1241859	GCA_005081445.1	0.644774	QCI21494.1	QCI21493.1	QCI21814.1
Buchnera aphidicola (Aphis helianthi)	2315802	GCA_005083845.1	0.64501	QCI17011.1	QCI17010.1	QCI17339.1
Buchnera aphidicola (Macrosiphum euphorbiae)	1507522	GCA_005237295.1	0.645334	QCO70746.1	QCO70745.1	QCO71081.1
Buchnera aphidicola (Sitobion avenae)	571428	GCA_005082585.1	0.647564	QCI25399.1	QCI25398.1	QCI25724.1
Buchnera aphidicola str. W106 (Myzus persicae)	1009857	GCA_000521545.1	0.651304	AHG60772.1	AHG60773.1	AHG60441.1
Buchnera aphidicola str. USDA (Myzus persicae)	1009856	GCA_000521525.1	0.651306	AHG60193.1	AHG60194.1	AHG59861.1
Buchnera aphidicola str. F009 (Myzus persicae)	1009859	GCA_000521585.1	0.65131	AHG61917.1	AHG61918.1	AHG61586.1
Buchnera aphidicola str. G002 (Myzus persicae)	1009858	GCA_000521565.1	0.651316	AHG61344.1	AHG61345.1	AHG61014.1
Buchnera aphidicola (Hyperomyzus lactucae)	1241860	GCA_005081705.1	0.652809	QCI20916.1	QCI20915.1	QCI21249.1
Buchnera aphidicola str. Ak (Acyrthosiphon kondoi)	1005090	GCA_000225445.1	0.653223	AEO08537.1	AEO08536.1	AEO08873.1
Buchnera aphidicola str. LNK (Schizaphis graminum)	98794	GCA_003099975.1	0.653353	AWI49763.1	AWI49764.1	AWI49447.1
Buchnera aphidicola (Microlophium carnosum)	2708354	GCA_011752475.1	0.653441	QIQ41781.1	QIQ41780.1	QIQ42101.1
Buchnera aphidicola (Acyrthosiphon lactucae)	1241832	GCA_005083565.1	0.653487	QCI17586.1	QCI17585.1	QCI17916.1
Buchnera aphidicola (Rhopalosiphum padi)	98793	GCA_005080845.1	0.653824	QCI24833.1	QCI24832.1	QCI25160.1
Buchnera aphidicola (Macrosiphum gaurae)	2315801	GCA_005080965.1	0.654448	QCI22636.1	QCI22635.1	QCI22966.1
Buchnera aphidicola (Brachycaudus cardui)	557993	GCA_005081945.1	0.654826	QCI20330.1	QCI20329.1	QCI20662.1
Buchnera aphidicola str. APS (Acyrthosiphon pisum)	107806	GCA_000009605.1	0.655725	P57276.1	P57275.1	P57607.1
Buchnera aphidicola (Brevicoryne brassicae)	911343	GCA_005082825.1	0.656629	QCI19756.1	QCI19755.1	CI20081.1
